# A Comparative Study of Protein Structure Prediction Tools for Challenging Targets: Snake Venom Toxins

**DOI:** 10.1101/2023.05.05.539526

**Authors:** Konstantinos Kalogeropoulos, Markus-Frederik Bohn, David E. Jenkins, Jann Ledergerber, Christoffer V. Sørensen, Nils Hofmann, Jack Wade, Thomas Fryer, Giang Thi Tuyet Nguyen, Ullrich auf dem Keller, Andreas H. Laustsen, Timothy P. Jenkins

## Abstract

Protein structure determination is a critical aspect of biological research, enabling us to understand protein function and potential applications. Recent advances in deep learning and artificial intelligence have led to the development of several protein structure prediction tools, such as AlphaFold2 and ColabFold. However, their performance has primarily been evaluated on well-characterised proteins, and comparisons using proteins with poor reference templates are lacking. In this study, we evaluated three modelling tools on their prediction of over 1000 snake venom toxin structures with no reference templates. Our findings show that AlphaFold2 (AF2) performed the best across all assessed parameters. We also observed that ColabFold (CF) only scored slightly worse than AF2, while being computationally less intensive. All tools struggled with regions of intrinsic disorder, such as loops and propeptide regions, and performed well in predicting the structure of functional domains. Overall, our study highlights the importance of exercising caution when working with proteins that have poor reference templates, are large, and contain flexible regions. Nonetheless, leveraging computational structure prediction tools can provide valuable insights into the modelling of protein interactions with different targets and reveal potential binding sites, active sites, and conformational changes, as well as into the design of potential molecular binders for reagent, diagnostic, or therapeutic purposes.

**Statement:** Recent advances in machine learning have led to the development of new protein structure prediction tools. However, these tools have mainly been tested on well-known proteins and their performance on proteins without known templates is unclear. This study evaluated the performance of three tools on over 1000 snake venom toxins. We found that while caution is required when studying poorly characterised proteins, these tools offer valuable opportunities to understand protein function and applications.
