## Supplementary material for "A Comparative Study of Protein Structure Prediction Tools for Challenging Targets: Snake Venom Toxins": Table S3. Differences in root-mean-square deviation (RMSD) between the toxin structures predicted by Modeller (MDLR), AlphaFold2 (AF2), and ColabFold

	Group	Dis AF/CF	Dis AF/MDLR	Dis CF/MDLR	Lect AF/CF	Lect AF/MDLR	Lect CF/MDLR	SVMP AF/CF	SVMP AF/MDLR	SVMP CF/MDLR	PLA2 AF/CF	PLA2 AF/MDLR	PLA2 CF/MDLR	KSPI AF/CF	KSPI AF/MDLR	KSPI CF/MDLR	SVSP AF/CF	SVSP AF/MDLR	SVSP CF/MDLR	3FTx AF/CF	3FTx AF/MDLR	3FTx CF/MDLR	Unclassified AF/CF	Unclassified AF/MDLR	Unclassified CF/MDLR
Disintegrin		2.54653861	1.59586449	2.92126930	12.55383830	12.87026400	7.01391627	1.91449815	9.02752540	9.14436678	7.32220265	13.44497200	12.72759190	0.37665518	1.59085857	1.57443881	9.85891185	54.75749170	56.83888620	0.80818324	5.38757226	5.34551916	12.77464560	14.27158440	15.26291420
Disintegrin		1.15284561	3.51596935	3.27945929	5.61722027	9.74512294	7.49056332	3.97489959	46.93168980	46.86516680	1.12718160	2.80113165	2.46825665	0.68426039	1.52594384	1.00689696	15.89909340	37.96958540	36.66125060	1.29644264	1.29265261	1.38419556	7.94159250	11.92287450	11.86567210
Disintegrin		0.45677805	3.86260652	3.72197741	0.43158584	3.07485783	3.03016142	1.38584742	20.86754490	20.83298980	1.66460819	6.00298079	6.52904735	0.37899660	1.39468063	1.27712702	1.16010752	4.60082107	4.23101858	0.65799219	1.22750371	1.12870152	0.90851141	5.89515719	5.93504187
Disintegrin		0.62423342	3.33944597	3.44014865	0.40315697	2.97883522	2.95210586	13.80577660	14.64987560	16.11488220	2.79176712	6.28909834	6.40837547	0.35134213	1.10836033	1.31269565	1.50551544	4.66266967	4.12536291	0.72992765	6.47310900	6.45084244	1.92781474	2.29086242	1.70366172
Disintegrin		4.91406757	5.26123267	3.77387949	0.45637176	3.25081222	3.20017246	2.84959594	7.69256354	6.96384085	0.36413132	0.64026644	0.72489244	1.31955538	1.36880981	1.63891621	11.22710930	16.14200110	21.63890620	0.84352560	4.66482144	4.63054245	3.93205771	6.51022446	5.03195104
Disintegrin		15.90986410	12.70539180	16.42011870	0.29632159	1.13257608	1.11298548	17.33507410	20.36353270	13.78689960	0.24963483	0.72069782	0.68306181	0.92301530	0.97496186	0.75487693	3.58218036	4.50809267	4.88397419	0.68539474	5.71336004	5.71377356	17.92072740	9.97715925	18.64761680
Disintegrin		1.69433002	2.65640909	3.13639962	0.43090391	7.69738502	7.65103603	8.60665297	92.72847260	92.40334340	0.41752007	6.89055601	6.89983598	0.90268112	1.77233544	1.54030845	5.43317112	15.24722780	14.31065270	1.24637615	0.72273122	1.16696277	10.45302640	10.75268540	7.23263036
Disintegrin		6.93836172	18.02900800	16.98792970	9.28874667	1.14556718	9.40982711	0.72421627	0.50575750	0.86365809	3.21248889	6.36188942	6.69577390	0.76779371	0.96746585	0.60975385	1.07134369	4.52868422	4.70597176	1.29746635	1.05236931	1.44215081	0.41330208	1.87760964	2.03756175
Disintegrin		5.21503617	12.19303300	11.18279280	8.98213130	1.06241161	9.49949236	0.14285534	1.02810174	1.07056334	4.67491627	15.46715210	13.88848220	0.23813667	0.56183909	0.57324667	0.54843799	5.65130445	5.46301627	1.30797198	1.07128588	1.52553440	2.20014030	8.40707023	8.04587597
Disintegrin		1.78147336	9.43961035	9.42444927	9.28460283	1.21687414	9.21276547	0.26631424	1.17213038	1.20948922	2.92154589	9.99688854	10.21058730	0.49599787	2.92043896	2.73154588	1.93235724	4.34756396	4.12379236	1.34744558	0.72554418	1.55666640	2.72317379	13.76786730	13.97449280
Disintegrin		1.32574506	2.90235778	2.88669035	8.93030697	1.87175356	8.66774228	0.83827745	0.75813278	0.71768191	1.77312921	5.58041327	4.98132619	0.68732486	0.76514107	1.06735590	5.15333799	59.68638490	61.04140060	1.27119697	0.80669576	1.47108597	0.55048018	2.01165917	1.97571364
Disintegrin		0.92297256	1.21553868	1.74517764	3.22116633	1.33537912	3.37817564	0.94291295	1.09294630	1.14632996	0.37404433	0.72249884	0.90008254	0.77913937	0.95632832	0.74619534	1.18068970	4.31653851	4.13487302	1.35898852	0.95044823	1.57440130	1.69137939	4.21982546	3.84704418
Disintegrin		3.53268629	4.99947097	3.07348663	0.43532458	8.94763644	8.92990704	3.72971229	9.40661396	7.67627170	5.07947947	16.63432200	13.22499860	0.80742058	0.65039367	0.99602526	0.89032999	4.79003078	4.72752723	1.17348734	1.50817626	1.43783105	1.30704245	10.99121300	11.09642140
Disintegrin		1.72396095	2.40409005	1.73009692	0.25662796	8.94613545	8.93192970	9.36970986	88.86464750	88.49483830	0.50326362	0.73671216	0.79660397	1.06597879	5.97676891	6.42672373	1.10369564	13.32279020	13.50581780	1.08664066	1.09455442	1.26617251	0.98436687	14.16411130	14.18785730
Disintegrin		1.46571670	3.17134387	2.63383983	1.31576485	2.60860455	2.45138705	0.82825275	4.29023453	4.74574780	0.69720144	6.06841581	5.72753086	0.90134183	1.75138939	1.30433794	1.62347392	4.25540667	4.15618796	1.40378541	0.97251046	1.30870479	1.45422456	10.88336740	10.95994450
Disintegrin		3.81673967	3.56230536	4.14921728	9.22354307	1.04442371	9.37582868	1.01578245	1.30724385	1.37533709	0.29365649	0.88610405	0.84329558	0.35738610	0.68418542	0.63019914	1.30741250	4.39700276	4.25793259	1.23453822	0.99508320	1.38122108	2.92262388	5.55171498	5.31757342
Disintegrin		2.84526045	4.51397293	3.87592085	9.20126226	1.26987410	9.06234885	3.67099418	70.50667210	70.39080320	2.21798920	4.79253185	4.84070087	0.18227758	1.68485142	1.69508535	1.65267575	2.48627758	2.71302306	1.43588480	1.11318649	1.26993875	1.23401711	4.36504400	4.32286520
Disintegrin		1.72048954	6.32628761	6.38066609	9.16486622	1.19221607	9.06513895	4.64988714	76.96760540	77.31345470	1.69174309	7.06368538	6.95992041	0.26942626	1.44431581	1.40791383	1.39013255	4.63760666	4.20021513	1.39289354	0.84124271	1.45639550	1.35573392	2.40264247	2.44775997
Disintegrin		4.93485416	5.75835147	7.49165219	9.20211459	1.30042023	8.97424737	7.22087816	84.99031450	84.74515210	0.91687383	0.90432476	1.17649331	0.35065066	1.06643243	1.06211457	1.37916013	4.26518492	4.14885800	1.37662182	0.65310597	1.43791848	2.49268073	3.00423197	2.46499597
Disintegrin		3.71409916	5.62965318	6.77215467	9.20111352	1.25998209	9.47777927	3.15766715	84.26035980	84.12945460	2.97147159	5.74749960	4.25118060	2.35985851	1.79620097	2.75350427	1.51716941	4.42225058	4.30048125	1.38226925	0.58437917	1.48297380	1.13177912	1.58502244	1.39993626
Disintegrin		5.07883906	6.14930804	7.41789622	0.91764072	2.17461122	2.32561316	3.10834656	82.21354990	82.07189240	2.75568548	5.35587153	4.92237839	0.96381736	2.78803043	2.86179126	1.34501300	4.34500482	4.15551058	1.29377580	0.74780788	1.45796680	0.98558934	5.42017275	5.29931187
Disintegrin		1.40573615	1.69338008	1.86140174	1.27218500	1.76224911	1.60557666	5.94513764	83.97130660	83.52095740	2.77193686	5.65069348	5.04560711	0.21768227	1.85895729	1.89091660	2.32000079	4.43770294	4.83931711	1.67465290	1.29808504	2.42191197	0.73698677	6.44566983	6.47038823
Disintegrin		4.48472062	5.60646934	6.54634351	7.78333594	2.27448596	7.81323161	4.60787225	87.00999220	86.91499200	2.24016826	6.00093735	6.33242308	0.79971796	1.11006177	1.29450651	2.37554909	4.44999666	4.74223661	1.41135698	1.01752667	1.26313262	5.86341913	5.04354764	5.95605828
Disintegrin		1.70896635	5.66378090	6.21789498	9.51185735	1.70666995	9.41597206	1.42970261	1.68257302	1.72440610	1.39192417	4.01676032	4.63468901	0.46238134	1.45204134	1.43119995	0.96513932	4.48439822	4.48933869	12.79574120	10.81458580	16.29779270	13.59504540	5.59931577	13.78259900
Disintegrin		1.07749268	3.37639155	3.53630527	2.06359728	5.04658668	5.63866714	4.84284851	47.81813080	47.72484500	1.77927817	5.46220766	5.04989873	0.25528280	1.13739589	1.07801346	1.45283672	4.14375911	4.04790940	1.94289610	0.64777308	2.07013609	12.48266110	14.34842700	12.02045440
Disintegrin		0.65294581	4.40830447	4.34095741	1.75243074	3.66463551	2.71259301	6.58277218	48.00388210	48.18222830	0.83129093	6.58122163	6.22827373	1.40948533	1.29785855	1.97541518	1.05111866	4.41672295	4.14090114	0.95618118	1.27952418	1.59242646	1.02563080	8.36719533	8.47210062
Disintegrin		19.74772480	37.87156160	36.85333670	8.84851522	1.10232066	8.60198379	5.38100127	49.04428810	48.75936700	0.60108607	0.99673585	1.04179979	0.74825543	0.90883428	0.97112078	1.34695983	4.54950607	4.24169169	2.27076850	1.78512189	2.84941217	0.39406384	9.37946573	9.27654609
Disintegrin		2.02035941	7.51167574	8.18332459	8.02914456	1.72476185	8.19010233	1.92085311	96.33036730	96.24049560	0.92751131	1.03762404	0.89609607	0.78602538	0.89896347	0.97113149	0.44123073	4.37640249	4.27632825	1.38650438	0.63047352	1.40037861	3.67827376	8.00994456	7.78850212
Disintegrin		0.82465067	5.32844382	5.27551074	0.80763206	9.12033040	9.03066400	6.46494629	87.20274840	86.70082500	0.54477942	1.14945825	1.28159763	0.54722325	2.62183142	2.55772620	0.98327333	4.31931789	4.13591670	2.08247126	0.90264326	1.78408215	0.55203618	5.27056934	5.34924327
Disintegrin		1.10564923	4.21347301	3.76669112	0.43846066	0.87508042	0.79118415	5.30570387	87.11136550	86.93940060	2.96757998	6.91720336	6.55044859	0.90840240	1.12199473	1.42716351	1.25691897	4.15652100	4.16074036	1.76903185	1.61619580	2.49365717	0.19908223	4.52085962	4.55535174
Disintegrin		0.77962369	3.71833027	3.43714882	2.58460868	0.70612290	2.44166799	6.58601410	19.53890890	18.12410700	1.50116777	5.06621211	4.79374366	0.26187984	0.92673939	0.88108077	0.55737769	4.43007609	4.10910343	1.37617634	0.88458634	1.66727960	3.58779398	6.30938789	6.60553338
Disintegrin		0.82362017	4.10069082	3.79744385	8.10386240	4.21251718	8.14672600	2.54633412	18.23235760	18.89661400	1.31234034	6.89472502	6.81414977	0.83163504	2.90346756	2.65467879	1.03255940	4.34810495	4.16891218	2.07170878	1.11886925	2.09264301	7.64703050	8.96968528	8.50844221
Disintegrin		1.07961837	3.96652075	3.56128020	8.91362504	1.42945625	8.99056368	0.88984875	19.92903800	19.94106080	0.75582612	5.29195299	5.44224266	0.54797859	2.33024693	2.18921334	0.80530269	4.37789287	4.08167576	0.63084023	6.09818557	6.09197310	7.46584814	8.99164799	7.77272096
Disintegrin		2.84075953	2.37001616	2.39140728	11.98916140	7.59305129	12.70086640	0.89010361	19.91589430	19.94110680	1.33470564	6.70572376	7.20021446	0.72515796	1.15045944	1.61125284	8.47941554	9.06363438	5.02477296	0.81217031	4.95064729	4.93402645	3.33537564	9.34409667	9.12230831
Disintegrin		1.43155196	4.67902304	4.44745209	9.33317076	2.06173166	9.55349504	1.53705353	19.56206130	19.45872920	0.58327727	6.78450173	6.49097420	0.76208620	2.40783499	2.24234422	0.71821821	4.36554016	4.28300661	0.89616905	4.97195348	4.93390375	5.93334797	5.22913064	8.60184475
Disintegrin		0.92527442	4.36068190	4.13884363	0.96319437	9.26401076	9.32795170	0.89920923	123.56291500	123.71014300	0.80245006	8.94129175	8.73932414	0.70592279	1.23647239	1.61000409	1.13850173	3.73943718	4.04808072	1.15031536	0.67284530	1.28726104	6.42057690	6.77957296	1.92403308
Disintegrin		0.93610354	4.70697469	4.67459679	1.67242292	0.86447309	2.14283486	5.37563529	121.65327700	121.89624800	0.73743598	10.50389130	10.98220960	0.40175342	1.12434941	1.32999181	1.15623006	4.22218204	4.26709320	1.41388060	0.84778862	1.47192942	1.47542260	3.75254646	3.13900194
Disintegrin		0.76734135	3.78443628	3.90534211	10.22215790	4.01673383	8.82536688	4.24699789	130.78403700	130.93816900	0.44057622	7.57626418	7.57332884	0.53827195	1.16699231	1.32749006	1.06998963	4.15503688	4.02409430	1.38299797	0.86056530	1.31634969	5.45086782	5.75760176	1.92245974
Disintegrin		1.71777531	4.22519770	4.23156119	0.55901565	7.29411777	7.49076981	7.76582055	122.84098200	123.29365600	1.07443166	3.93674902	3.49640667				1.31770049	2.80768231	3.08729189	0.77349624	6.03530833	6.00036542	4.77631058	7.42526350	6.03236244
Disintegrin		1.57845224	4.39795827	4.00681806	0.81515297	6.67510686	6.84512789	13.01073820	127.50859100	126.09306500	2.47767221	3.88644258	3.03473979				0.99090143	4.39440740	4.20534727	6.34734065	0.71773647	6.39089352	1.00536151	2.15912197	2.50507933
Disintegrin		0.84534227	3.85696935	3.69705594	0.68364442	9.17789780	9.13177316	5.34036888	144.41630100	145.24465500	1.13429566	4.61142340	4.93466655				1.32929070	6.47131684	6.20158349	0.37542051	1.32038796	1.24126960	7.05617021	5.97717139	2.88412705
Disintegrin		0.86388595	4.45560322	4.34806351	1.22030705	1.28028604	1.76861155	2.94675025	23.95915880	23.08531630	15.60923880	12.51797170	16.21660350				1.45846420	4.40266748	4.02524490	0.73762437	0.61323699	0.99281904	1.01962934	4.71037524	4.75097336
Disintegrin		0.65475507	3.57268601	3.60208409	3.25834218	0.71230809	3.34140363	1.81349946	22.29354010	22.37889660	3.94748443	8.91025127	9.79307641				1.79906626	3.52008847	4.08012220	0.72965356	0.61325085	0.99288056	0.23022929	3.86604819	3.85136223
Disintegrin		1.03659576	4.43938040	4.24574832	0.99910500	0.78747146	1.26327284	6.76701936	26.86714120	27.25670220	0.44125807	7.07724043	7.04053928				4.62207871	19.90130360	16.54714150	0.41193265	2.88893906	2.77646284	1.50709772	5.84272219	5.66702045
Disintegrin		1.20922502	4.92354948	4.81822456	9.06935021	0.95110804	8.92176061	19.73819560	20.66903650	25.17388060	0.63495953	6.71973406	6.68126617				0.26588126	1.52926382	1.59886280	0.38021401	3.00749307	2.83734439	5.32271755	7.51935948	4.53845247
Disintegrin		0.58980256	3.51204251	3.29906814	9.01062936	1.07513473	9.15204028	2.71091460	27.07794260	26.41980290	1.24865182	5.08253445	4.73229233				1.12730082	2.46873120	2.68471473	1.41550909	0.58524812	1.35292988	4.58113450	6.28125584	5.00973534
Disintegrin		0.57995946	3.52033727	3.29928235	4.39297561	2.92021037	3.98534520	2.10269920	24.91352510	25.06326380	0.64170917	7.23214912	7.11306436				1.18636493	2.79925667	3.03101436	1.30475543	1.07435489	1.65639797	0.39061372	5.70562312	5.78951083
Disintegrin		1.13323254	4.07988566	4.12550304	1.10760821	0.66651843	1.28305856	2.43943622	25.56486250	25.64911050	9.53531158	10.30407870	7.88691751				2.63852340	18.62553680	18.33588370	1.38374280	0.51754842	1.52246129	5.18859554	5.15876973	6.18706249
Disintegrin		0.86349471	4.16278743	4.05254363	0.72310929	9.44625712	9.38858281	6.17672790	101.80246200	101.72569700	0.81149831	6.54100264	6.30849552				0.79410169	4.76368788	4.57843897	5.99375330	2.89219304	5.72641057	0.80224905	4.99509048	4.96427083
Disintegrin		2.05204617	2.67306465	2.77201840	9.07353182	1.27519074	9.12800603	9.60550357	124.00806200	125.04455900	0.49280830	5.31320774	5.34672319				1.31361415	4.09486053	3.89293642	0.47308420	0.69343302	0.73426051	4.55737165	5.24482024	4.74705096
Disintegrin		4.90575393	1.14685703	4.70768798	8.98513612	0.80874459	9.06764747	2.91007852	116.54057800	116.29641100	0.89164816	5.19784208	5.14374980				1.76726349	4.33546688	4.23458764	1.17735137	2.12582432	1.93406867	0.78680354	1.67595637	1.82591579
Disintegrin		1.98550865	4.40829150	3.92843214	1.31215467	9.02730023	8.98862817	1.59624705	107.62292500	107.63555200	1.34239160	5.02950749	4.96383367				0.97509220	4.42390070	4.48866251	1.24781970	7.39357980	7.44768101	6.27352618	5.79686305	7.86041384
Disintegrin		2.31705792	3.36661943	4.00398168	9.24331255	1.41980552	9.33969344	12.54699120	96.58164990	99.15931530	0.79254448	5.00410359	4.71060713				0.73894590	3.95805370	4.16533287	1.16949003	6.68630458	6.61915967	17.44951190	16.18660960	15.53574440
Disintegrin		10.94169750	18.34112840	12.91433830	7.73070708	12.62425990	9.75695368	3.55804571	125.62100700	125.82283500	0.67873742	0.89543998	1.13492052				10.91956540	7.19675796	7.18434644	1.12387864	6.72602408	6.79857480	0.20112708	2.59104310	2.52081217
Disintegrin		1.98388164	3.29174921	3.79069111	2.08728448	1.62313092	2.61536035	6.14466487	117.52692100	119.59042000	4.07135758	6.60837841	5.08120482				0.82957568	11.71008180	11.60665620	0.88455893	5.96438872	5.94293822	3.65608540	6.50429093	5.89253318
Disintegrin		1.47338400	2.11043502	1.92129948	9.29390497	1.40806200	9.33976629	3.06252295	124.30864100	124.54525500	2.32346920	4.15729569	3.39782671				6.01832393	12.34292190	11.86353930	0.77684839	4.93761059	4.80541357	2.90159697	5.46351397	5.97683975
Disintegrin		1.60462678	3.26611064	3.29933001	8.23448641	15.64973340	13.63648160	4.49587426	93.26542220	92.87639620	1.58095149	6.43598059	5.78524909				4.11939663	12.25669130	12.94665830	0.81741102	5.77990404	5.73822037	4.04635488	5.34058826	6.55886658
Disintegrin		2.07848257	2.85456928	3.29841461	0.98759976	1.66984265	1.80279638	3.83633003	102.55070000	101.85912600	3.34471434	7.30711556	9.73822781				1.55283073	1.71862069	2.37425823	0.42518672	1.16199575	1.17817011	4.09916855	6.36154429	6.90218151
Disintegrin		7.02019129	19.14628940	16.07186130	9.83471572	9.87193059	12.63494990	3.08120544	126.00849800	126.22674200	1.03407680	4.50746622	4.98901866				0.46417659	1.52310047	1.44532408	1.05275714	1.18718114	1.50033479	0.42847384	1.14756280	1.25458160
Disintegrin		1.39369822	3.32217931	3.59164045	2.19515767	1.56210721	2.61367707	1.68022783	128.49963600	128.35167700	1.71386240	6.40100388	5.52171901				0.75082397	4.60419986	4.49154166	1.83048735	6.06195418	5.77770585	10.45412040	10.45450030	14.49815560
Disintegrin		1.40504010	8.98765127	9.31784069	9.16459103	1.88990469	9.02248627	7.45048426	115.03175400	115.92711400	1.03318180	4.59683274	4.02126916				1.23835417	1.46117505	1.54210343	0.87855673	6.34444056	6.34079832	2.18716887	3.08977496	2.67346011
Disintegrin		13.51289830	19.39893730	17.13091560	2.04915554	1.71005783	2.61519938	15.55344260	129.54752700	129.19210700	2.70236591	6.17228272	5.81451825				8.64862025	62.05929940	61.24601890	0.81847181	5.75460970	5.73317255	0.36687245	2.36387639	2.37688679
Disintegrin		12.58294410	17.10221120	10.06293800	10.97771440	2.58659227	9.65949008	15.62539630	105.33336400	104.37306500	2.00325186	6.14706235	5.88175247				10.07517770	60.45498010	62.07522050	0.81905846	0.79699172	1.06580607	9.80821980	7.42564490	8.62439755
Disintegrin		8.59234816	17.82010340	13.36050700	1.53774993	2.06067084	2.32878081	10.83356990	117.75096800	119.83040000	1.09648742	6.22866758	5.85121658				1.09173291	0.60605076	1.21650045	2.18231902	4.13262922	4.33916916	4.54359188	6.40260710	7.84077614
Disintegrin		12.87869830	17.85713340	12.56181920	0.91433947	1.76427250	2.02439105	3.13567296	103.86641700	104.02909300	0.60665076	6.23948453	5.94291978				10.15437440	62.57347040	60.00670090	1.52705789	5.28548075	5.04402287	7.04434729	12.06766870	9.04196688
Disintegrin		19.22138280	20.32165460	11.96156800	0.79958137	0.85903908	1.03907986	4.19370696	103.87657100	103.69496500	1.28590192	6.48221977	6.58703299				0.50198383	1.38659394	1.47655199	0.29734257	5.32564432	5.34367455	7.72159359	5.02911023	9.01925962
Disintegrin		1.20512058	2.45567350	2.32144450	9.03407981	0.91869503	9.21031709	2.69360882	122.24183000	122.21464300	1.08420392	6.66689237	6.40949486				0.52991754	2.72572934	2.90686222	0.82002087	3.93568813	3.85636200	3.43543508	8.36836782	7.53407100
Disintegrin		7.02891868	16.12788510	12.43459360	9.24756563	0.76531276	9.44075614	1.41789642	101.62434700	101.53558000	0.97713103	6.38859547	6.18328034				0.48090577	1.69572771	1.70124501	1.37020259	0.84145341	1.44159369	1.81535449	1.40877335	2.20868769
Disintegrin		0.65215943	5.08946666	5.15258846	9.23240803	0.78806068	9.31419133	2.26884088	117.43120800	118.07549400	0.69267276	6.78314339	6.84057852				10.20911620	12.23589520	10.76541700	0.52485618	5.13973229	5.14755369	2.52651255	6.30975775	6.19590497
Disintegrin		0.43392495	7.44724969	7.43496862	9.51803702	1.88343128	9.44168220	8.10144241	92.62303370	92.12144680	0.88506901	6.56133830	6.35515268				0.78420189	9.03283371	9.29732431	0.80242287	5.55167538	5.51956167	1.74319208	2.44847113	2.33803007
Disintegrin		0.57347669	7.73179880	7.51027289	0.60523774	9.41846523	9.38486545	1.68117782	19.05795630	19.53022520	0.45647150	0.91265108	0.95566339				1.22223661	4.14843796	4.12561861	1.30598711	5.07449006	5.05394245	0.34342913	0.65044592	0.82546778
Disintegrin		8.92036557	17.46374180	13.86097860	9.11672070	1.28478459	9.06842575	2.82674177	84.16560070	84.05337800	0.94758929	1.24014114	1.08433141				1.29728271	4.33146045	4.15237616	3.52903638	6.45681488	6.62988478	0.84278189	1.75595514	1.85150209
Disintegrin		13.23999030	17.04413630	10.00672790	8.76796656	1.89202190	8.90970919	2.15069992	14.37426820	13.96710840	0.56269037	0.62254630	0.93164220				3.67184229	5.20831524	5.47384240	0.53965360	4.88391974	4.91194040	5.25368323	6.43586930	7.49010703
Disintegrin		0.91371646	3.08911489	3.00334916	2.42317931	3.30723262	3.38631763	15.66276610	80.40768350	80.60606460	0.35458302	0.64181122	0.67734920				0.92102840	4.22971751	4.24698472	1.29953404	4.62057848	4.80256856	5.66310805	8.48482624	7.62387477
Disintegrin		4.07817181	5.97792906	7.41720028	0.86930127	1.53352777	1.73441246	8.20584886	27.22927700	27.01749150	0.95540879	1.23163249	1.08436133				1.17584702	4.43225045	4.40613932	1.87262429	4.62831141	4.52132821	1.37800444	7.15894071	6.83981647
Disintegrin		3.82051864	5.54015913	6.77109664	9.14357434	1.24851319	9.32481738	14.37744950	122.69222200	124.12832000	0.63839396	1.04704568	1.30986390				0.44687353	1.73170827	1.68266557	1.76594283	4.40401643	4.50030402	0.29414739	2.98170791	3.12127886
Disintegrin		0.61511869	3.86638923	3.69864340	9.21344083	0.94121630	9.61793599	2.31896387	118.69270700	118.52746400	1.01067600	0.75281991	1.23487103				9.29620678	54.23321010	54.95666000	0.67355561	6.21572992	6.12804276	0.28251307	2.63261642	2.65116558
Disintegrin		1.11254289	5.11040760	5.26220861	9.15129703	2.03116989	9.08718011	11.25884160	24.78694320	24.44708210	0.81660343	0.54771988	1.20343359				10.06768810	78.35317160	75.27114520	1.65311105	3.93613576	4.06100680	12.71744350	11.44941860	11.18188540
Disintegrin		11.68271520	16.43076710	16.19179800	9.36043635	1.17414807	9.56475999	1.21378414	25.92799760	25.92331580	3.32783641	8.93257748	8.96510804				4.09729086	41.38404400	42.02393390	1.85071359	4.31934633	4.06258974	1.31052418	6.72657378	6.98372680
Disintegrin		4.26633438	14.91502890	13.70557690	8.96945127	0.88073001	9.14641209	9.58228574	114.82754700	116.39228400	0.33684445	0.83693422	0.90595588				10.39418020	48.14926930	46.34751660	1.60102365	4.50442731	4.79944092	2.88085043	3.87815292	4.27308424
Disintegrin		0.72965456	3.88377142	3.75675722	9.24674003	1.58298483	9.19185330	14.37087880	100.66517200	101.93147100	0.46980099	0.85969362	0.96148581				1.38064144	9.16710414	9.60620838	1.96193722	7.18102437	7.03183945	0.69256285	2.14340417	1.90410641
					9.11918041	0.68540156	9.40720119	4.70736097	85.61672220	85.79531470	0.36090633	0.73319200	0.73944248				1.16098668	4.31438995	4.09015352	0.95522499	4.96569731	4.97524752	4.09955262	6.63593511	5.18615901
					8.86528008	0.99925168	9.19831859	2.19969828	103.53219800	103.15515600	6.36803810	10.19262340	7.87869370				1.25185526	4.43877949	4.47397759	0.78502918	5.96229176	5.76907875	7.02170751	7.63710022	9.35752965
					1.02872749	9.50823928	9.50191526	4.76682765	130.81744100	131.93182700	2.34594032	7.85495791	7.70150196				1.12635560	4.19663939	4.30133662	1.66730339	6.38009305	6.55182245	1.60487289	4.37762667	4.46913008
					1.41550368	0.76345764	1.44841831	3.17734833	99.14735030	98.71284820	0.86594932	0.60737686	1.01412800				1.11720988	1.19842428	1.36358829	0.29099368	5.57453852	5.61970207	0.44529549	5.86083230	5.88305659
					9.13378105	2.62081785	9.39873440	2.30262605	30.63830510	29.87711690	0.33848752	0.57379401	0.57686115				1.15136273	1.49983401	1.25897768	0.35543019	3.80025106	3.79191394	0.60200829	4.98846972	5.01214451
					3.49411759	1.37152976	3.35883484	1.91138959	132.50180200	132.13022800	0.83824507	0.55884539	0.87389554				1.06591215	4.29159656	4.43565117	1.01770302	6.42515583	6.41841033	0.39545172	5.35945643	5.28347285
								11.95827560	29.52893680	24.22750290	0.34815206	0.64528508	0.71348000				1.87282299	4.85405452	4.45459147	0.98343668	9.28597119	9.52137394	0.47331880	4.55891046	4.47269140
								2.73589981	101.65065800	101.80447500	4.18185335	1.20482970	4.24274476				0.77148806	2.47287161	2.44723557	1.62627683	5.49427319	5.54409816	16.17459730	15.91982610	13.71105000
								1.40806601	23.30451750	23.18539000	0.46867132	0.75906904	0.94222709				1.06282456	4.09578036	4.16893426	3.55978636	3.67820549	2.66179326	0.84555816	4.84163197	4.90951668
								3.06026802	22.43647130	21.47937600	0.55009560	0.73635891	0.87243192				1.01257866	4.03897936	4.12443737	3.10612861	3.76986665	2.09478932	0.39245410	4.51278348	4.51392457
								18.76590620	26.75407070	30.10456540	0.76471532	0.76944390	1.01925629				2.62438557	4.20624429	4.70467557	2.50616965	3.19721625	2.59113102	0.33506321	4.90171134	4.86028969
								2.90591850	20.06006180	21.14596700	0.60630351	0.74957544	0.79952804				2.34049118	2.41559995	3.12590667	2.65311402	2.73133086	2.21881419	0.56280772	6.30757909	6.18315380
								3.20561414	145.25919400	145.30354800	0.50232860	0.89359558	0.84915370				0.79096482	3.06279080	3.17384219	0.59548953	4.53002521	4.46647638	6.46150681	7.61770467	8.48651519
								14.67797410	117.42359700	119.18500300	0.18218793	0.62484596	0.65024111				1.68653122	2.48028977	3.08650180	2.18581096	4.04764552	4.10692882	0.57515857	10.78224210	10.77419130
								5.59798743	102.42631800	102.31007000	0.43003942	0.84433224	0.91599748				0.88314283	4.07051074	4.18262922	2.72661915	3.64367714	2.52006346	3.29924298	6.03161917	5.80484920
								7.24549573	92.24104080	92.39211140	0.35316444	0.71814145	0.74167809				0.79029824	4.51801288	4.45451916	3.23275751	3.85081526	2.01037132	6.31868671	6.85221730	8.19815471
								6.42336208	118.59026100	118.84115100	0.46741302	0.70280604	0.90026644				1.05074735	4.38560459	4.17348955	2.09379254	3.22908606	2.60230209	0.95543878	6.43664261	6.13749877
								4.99715230	136.20283600	136.54038300	0.23421895	1.00128696	1.05066522				1.88473133	4.70394152	4.38659704	14.43892160	2.95050535	14.77514000	1.95536338	4.09493399	3.68491085
								3.45079371	122.00891900	122.38728100	0.43915774	0.76250849	0.76322470				0.88201658	4.39798546	4.27824125	1.32636930	1.90586547	2.18440318	0.39142944	5.29172492	5.47662165
								6.50342007	117.93918700	117.84236700	1.31979894	0.89350235	1.61370235				1.93678956	4.76626831	4.31288357	1.38946073	1.12327321	1.26421395	4.51905566	5.84685087	6.19328569
								3.38493686	130.12425800	130.45965800	0.92442824	0.40125009	0.87866259				1.27536105	4.20196647	4.39251950	2.12274356	1.25927658	2.09226927	0.93654867	7.15179461	7.33834195
								27.83042130	126.43653300	134.80930300	0.20279627	0.87356521	0.92366588				2.18253996	4.78986492	4.33525607	0.77363072	4.62062873	4.64037207	0.97982241	7.86865953	7.76311439
								5.21103796	128.38962100	129.11935900	1.71444627	9.82079903	9.89137640				1.13196325	4.06221183	3.97992572	0.42851777	5.07882806	5.03956968	5.60465279	3.80188042	4.75977126
								1.74110501	122.97279100	123.35395200	1.27481891	9.37141542	9.32401011				2.53899684	17.03572980	17.16476390	0.72940745	4.77249274	4.76676690	6.21162293	6.05781348	7.87161140
								1.28711658	134.28338700	134.19780400	1.03072381	1.25224213	1.61758604				1.01853603	4.36769938	4.19862112	0.76994981	5.27491347	5.22168175	7.53061573	9.07998244	6.87981695
								6.34758770	125.96451900	127.06989100	0.41741339	0.63914721	0.79891362				0.68443665	0.49901624	0.89196800	2.10207145	5.80590109	5.84015986
								2.39352361	25.31185240	25.42864800	0.22020183	0.76030352	0.80443009				1.72425392	4.08582550	4.34617664	0.31749127	5.49246233	5.55021848
								7.52173594	17.40696530	19.21933040	0.24307617	0.70600083	0.77263021				0.46939206	6.52640797	6.43756589	1.89934517	3.95146373	4.41518731
								0.98197617	57.50442900	57.43555470	0.74338102	0.74143855	0.92048942				1.51197733	4.41137951	4.44557586	3.45771774	6.81740976	6.76873318
								7.63094900	104.63354000	105.64261300	0.56997520	0.75989036	1.05474241				1.66447048	4.27095565	4.25882156	0.35779073	5.04148517	5.01713439
								5.30922046	118.21481700	118.20694400	0.95054792	0.65090246	1.04585709				2.55797708	2.82969365	3.71545224	1.42331159	4.75891116	4.84842942
								2.62473192	133.78987100	133.44496800	7.99313680	11.11088980	8.42113407				2.32324251	2.99513579	3.27926515	3.05524892	6.10973322	6.49163549
								13.65212050	77.38680330	78.82120520	2.98845825	7.19336905	7.53229042				1.38559626	4.20285475	4.11135853	1.53409118	4.56953342	4.85031671
								4.13672455	98.66104080	98.94499720	0.46099547	0.66448237	0.79381898				1.59652848	6.30199960	6.26815077	1.00432320	0.69149723	1.21879411
								5.20700870	139.82412900	139.96368900	0.98119884	0.76846183	1.03610612				1.12821391	4.26880984	4.25695439	1.24834775	0.63983033	1.27869013
								1.80364087	114.26229600	113.99678700	0.94820146	0.40150449	0.95512355				0.91712352	4.22205684	4.23735201	1.10044294	7.75488367	7.92994880
								3.43151843	119.33995200	119.83253200	0.24500380	0.70990756	0.75145518				1.70815197	3.58589745	3.65197684	1.43248624	0.67401800	1.46092279
								3.01017591	122.32500900	122.38571200	3.49074636	8.23982446	7.17438852				0.99274197	1.19166663	1.44933759	1.29899749	0.55908314	1.51047039
								3.58871467	111.13415900	111.33991500	4.53889619	4.82773194	6.03098233				2.69291500	1.02008449	2.63996466	0.61777770	0.59604459	0.84537813
								9.20623058	106.09204000	106.59833800	3.82508597	8.23210400	7.39071138				1.30571536	4.34494440	4.20333204	1.17799880	0.68262863	1.31526969
								1.73357809	129.21724700	129.01886600	1.99189201	9.62891805	9.17415428				1.48884049	4.25100213	4.27638319	1.45732923	0.80708360	1.43621503
								1.10387263	21.23461640	21.52512570	4.69358841	5.72324485	8.44685002				1.38084794	4.24253280	3.94894048	0.66348355	0.52447038	0.81493576
								6.64452783	104.14139700	104.85829400	0.53679143	0.81990225	1.02538025				1.34246430	2.93225085	2.93108027	1.22959832	0.79492335	1.25316431
								5.69576317	139.70211100	139.98406600	0.26699017	0.87519917	0.87595605				1.18942535	2.71353354	2.73217786	0.61972045	7.80645348	7.81616613
								6.83806532	29.57593250	27.10344530	0.74384696	0.94744913	1.23051212				1.06574586	2.79690967	3.03745740	1.35205277	0.46468089	1.34411390
								8.38821489	99.76701790	99.44596810	0.76915603	1.27583943	1.43036051				0.83595973	5.55829580	5.54099798	0.62648070	0.50503009	0.87295444
								3.41206074	123.55860400	123.31387700	0.30534237	0.73097373	0.70429110				1.38202327	3.09970893	3.23387858	1.25697895	1.12338683	1.59441887
								11.54803080	125.34182300	126.50811300	5.87758846	5.96880111	5.35083820				1.32753729	4.12389282	4.18304193	0.28687455	0.69266807	0.83585475
								10.63982620	135.08681400	135.85345400	1.13612392	0.79288569	1.09766872				1.20517402	4.10539363	3.91255572	0.86219682	0.73193645	0.87645337
								2.68288532	22.31258850	22.26079920	0.46763229	0.79866278	0.95864815				1.01920123	4.06548127	4.06854757	0.80118290	0.75072501	1.05097729
								2.17556102	140.95422900	141.34089900	0.47050948	0.66888930	0.67374835				1.22535429	4.60971088	4.20008104	0.87167419	0.58267215	1.04613705
								4.83425590	94.20386630	94.70264810	1.34229027	0.75149766	1.32268652				1.12374543	3.08310045	3.00461618	1.09560443	0.51136944	1.27007621
								6.71993035	102.08956400	101.19588600	0.41113676	0.66957182	0.75758854				2.56347364	4.56066291	4.74144384	0.81518731	0.81839772	1.21663585
								13.63961720	135.94582000	137.37557700	0.29325367	1.90776268	1.89594393				2.78439386	4.83265563	5.50286640	0.71151493	0.61077117	1.02288565
								12.60740220	82.69382370	84.60208530	2.58991862	1.75597503	3.38717524				0.66149007	4.41837081	4.39004367	0.37852888	0.51617066	0.61169725
								3.65320932	115.96130100	115.83975300	0.63061084	0.75893492	0.78406548				0.42750801	1.76028371	1.80678628	0.74669112	0.53785954	0.90609218
											0.69230512	0.60644144	0.64300422				1.51138989	4.20484076	4.33139819	1.15442956	0.63605293	1.15367999
											1.25322670	1.57773858	1.33643139				2.44017154	1.24374737	2.68952791	1.27556811	0.59878316	1.44388335
											2.00080391	1.85010739	1.76303181				1.92441197	6.21403488	6.76057656	1.22947705	0.62401537	1.40110803
											0.69182564	1.26190399	1.15492826				0.69329790	4.17338750	4.06337314	0.78008870	0.72738194	1.12510637
											0.90820806	0.93006952	1.05592604				1.32215596	4.43916158	4.23618559	0.40053097	0.72518288	0.94088533
											0.35350347	0.64285263	0.59299786				1.11532208	4.03692685	3.92510884	0.86343308	0.47562889	0.99804694
											1.36317434	0.71191874	1.39954430				1.05740730	4.18868310	4.17972215	5.62288669	4.98620996	3.44780228
											0.52665436	0.61629919	0.80139555				0.51246233	4.04144675	3.95730826	0.74487777	0.54085084	0.86520546
											0.43246632	0.75480841	0.85828657				1.02976517	0.77733255	1.15225459	0.89351148	0.51834070	0.96538681
											0.57785875	0.52537219	0.65020267				1.04796342	12.79960360	12.69563530	0.40933607	0.57684493	0.70167789
											0.24601989	0.98215875	0.93772340							0.60624327	0.53892597	0.73284725
											0.59152766	0.88606067	0.82519026							0.51362424	0.51815294	0.59321187
											0.35285023	0.91793880	0.86356938							0.76812797	6.67646757	6.73548869
											0.63546954	1.04536914	1.02992323							0.63066927	0.46330723	0.74051844
											0.64685898	0.74328381	0.97578169							0.79608652	0.56578637	0.99432857
											1.08091852	0.88482241	1.26647130							0.92845003	0.56049289	1.14678749
											0.32398199	0.66251410	0.58259010							0.97225521	0.36851364	0.92182339
											0.25851096	0.91330716	0.90864620							0.28036972	0.42198432	0.53269090
											0.43689994	0.68110374	0.70602488							1.12545161	0.37899281	1.20705080
											0.70915436	0.77249689	1.07090919							1.14048091	0.45247096	1.20818821
											0.20799625	0.79042436	0.82703284							1.24093517	0.82178155	1.30615806
											0.53348056	0.42954181	0.79832589							1.20171989	0.63421057	1.21472721
											0.18131683	0.75075287	0.71711536							0.87660045	0.40306046	0.92039232
											0.54010968	0.91540091	0.94642604							0.87440567	0.40879927	0.91878192
											0.91276901	0.49548000	1.14984671							0.68147681	6.63737994	6.69492505
											0.47755418	0.69311854	0.91754569							0.56340733	0.38259470	0.70148615
											0.25643479	0.85257211	0.84335738							0.45182910	0.53559826	0.63875369
											1.24878074	0.60367989	1.24912113							0.60525398	0.56331942	0.79033046
											0.25351669	0.67241144	0.72293029							0.81716996	5.87549190	5.82928452
											0.81464576	0.75549056	0.90828522							0.31121127	4.53613992	4.58554904
											0.90512186	0.68032879	1.07925072							0.28254669	5.93414242	5.94574028
											0.31375712	0.66724831	0.74346413							0.89305429	11.89139440	11.81452200
											0.56823683	0.86859305	0.68665073							0.95210108	12.79640780	12.67292480
											0.42691506	0.74823747	0.75544267							0.93064728	6.11111386	6.07201585
											1.01426936	0.70761661	1.04958822							0.32857566	0.61685445	0.67600884
											0.43265158	0.67405481	0.67332612							0.29121264	0.73951734	0.74897576
											0.74347271	1.06337439	0.74324402							0.66346755	0.66528533	0.94784525
											0.59296363	0.84276081	0.69551336							1.34065114	4.70138305	4.91352623
											0.19820183	0.54032557	0.54630640							1.60856515	7.37422327	7.22377193
											0.65400775	0.61018161	0.90264605							0.59626267	0.52675893	0.91643151
											0.42008426	0.63082975	0.65697376							0.74876096	0.62255890	1.04898925
											0.48663596	0.53658796	0.78201294							1.48016639	2.17744635	2.88024510
											0.26349019	0.83766440	0.79414418							1.64610265	3.05393475	3.07370183
											0.42643744	0.80593959	0.86785868							2.85671883	7.54756681	7.00244918
											0.72630327	0.82886768	0.63439325							0.74616946	6.44403430	6.31472934
											4.04348419	5.93384699	7.23758719							0.25257260	7.81869623	7.88494636
											0.98916896	0.60498261	0.87341483							0.25565837	5.73001272	5.67780150
											0.49091321	0.50836135	0.75356000							2.28283045	3.12816661	2.94929898
											0.81055307	1.76092709	1.90838813							2.21945288	2.52668619	1.68213165
											0.36755759	0.74067905	0.81110301							2.67371919	5.16472198	5.64312723
											0.55773133	0.68974938	0.77164051							4.81885296	6.25028152	6.05556590
											0.55235144	0.74808203	0.90187921							5.34880125	15.07313350	14.61483650
											0.78616413	0.90077140	0.78759381							1.20529113	1.12261592	1.36050332
																				0.53429556	0.57448283	0.82877306
																				2.27143872	7.09275591	6.97796017
																				1.13288141	5.20345124	5.12897520
																				0.62649045	0.49270755	0.86424318
																				2.41107801	1.48677180	1.83744890
																				1.47417748	0.97194103	1.13484931
																				1.30957700	1.06837599	1.09911521
																				0.66255175	0.75211300	0.98155642
																				0.31527123	3.51297544	3.50629902
																				0.41026016	3.29266938	3.31554936
																				2.05943934	7.18204091	7.40962000
																				0.83625959	0.84761344	1.12900719
																				0.87592084	0.72895222	0.96952425
																				1.49795302	2.75331581	2.89659218
																				0.70012326	5.98556477	6.06754063
																				0.87022633	2.75667906	2.93120769
																				1.31229506	2.65090672	2.88747776
																				2.51308821	1.81682935	2.55105291
																				2.22172466	1.67633623	2.35489940
																				2.29323193	2.29371159	2.53563109
																				2.32861123	2.30899060	2.50156234
																				1.45914303	1.04562714	1.73102541
																				0.95488683	2.58934474	2.86407120
																				1.91320228	2.03589312	3.03377311
																				2.47290928	3.81751129	2.93068388
																				0.72457642	2.37834189	2.44345901
																				2.21709197	1.96844475	2.81251530
																				1.09844470	0.74216897	1.29001275
																				2.27703825	6.61464708	6.37308544
																				1.20553594	0.61457276	1.29316280
																				0.94624349	2.71860665	2.49401876
																				0.84958387	2.69941146	2.97441152
																				2.44094920	6.02883978	6.17419738
																				0.94808747	0.99951691	1.19735032
																				0.42407140	3.41401630	3.43540345
																				0.54847674	4.90789649	4.93913983
																				2.16480233	7.18330950	7.10698221
																				0.87502108	2.45331379	2.68539306
																				1.75242721	2.52263578	2.49103484
																				2.19153205	3.34874375	2.59470316
																				0.73965653	2.17079410	2.03779209
																				1.38283225	0.83452246	1.28068183
																				1.22732154	3.67149801	3.77985989
																				2.23420554	1.85480182	2.51098943
																				0.92402569	0.50797377	1.05271721
																				2.10664368	1.98177612	2.73438735
																				3.86449771	3.83078534	1.80992241
																				1.21497309	0.55259916	1.27194368
																				2.22813134	7.49525430	8.08653908
																				1.25838893	0.53055614	1.44302120
																				1.12498303	0.57966768	1.44248731
																				1.77753178	6.72990279	6.89415204
																				0.54954396	2.98279464	2.75084834
																				0.49705530	0.64249701	0.80408798
																				0.26197967	3.11911983	3.09870921
																				0.35753146	4.80426664	4.78882515
																				1.19647533	2.83075045	2.63831968
																				2.09369705	1.93259392	2.95769218
																				2.23848146	3.23095102	2.35213122
																				0.78561824	1.49502876	1.31963796
																				1.02427036	1.11177037	1.15707530
																				1.16233979	5.72649455	5.70260657
																				1.01890086	6.38187840	6.40140275
																				0.68645373	0.57678862	0.93369496
																				1.58707363	8.84774776	8.64371406
																				2.58047551	2.21176030	2.47718989
																				2.07840459	4.16337817	4.23382357
																				1.66444445	7.16148374	7.35373402
																				1.30308804	6.06861543	6.18401407
																				1.33861662	7.08645394	7.06035502
																				1.76422732	5.22367638	5.31810148
																				0.73887484	3.75428128	3.73728665
																				0.69472064	3.67702156	3.66228626
																				2.39062938	7.10560691	7.48775326
																				1.60254348	5.84790845	5.90341500
																				1.26962925	7.41201618	7.33088931
																				0.54737984	2.94732894	2.74039589
																				1.00392526	0.56741044	1.12064859
																				4.86368563	6.33855246	7.92885749
																				2.06921973	6.95651806	6.68404735
																				1.26690232	7.76726490	7.67236440
																				2.14981320	8.30576692	8.53339786
																				2.10571825	5.63776077	5.44189720
																				2.19468463	6.38149383	6.55032454
																				0.97026731	0.87600861	1.11439315
